# Immunization with Plant-based Vaccine Expressing *Toxoplasma gondii* SAG1 Fused to Plant HSP90 Elicits Protective Immune Response in Lambs

**DOI:** 10.1101/2024.11.15.623790

**Authors:** Lucía M. Campero, Ignacio Gual, Valeria A. Sander, Luisa F. Mendoza Morales, Victor A. Ramos Duarte, Paula M. Formigo, Emiliano Sosa, Fermín Lázaro, María Valeria Scioli, Agustín Atela, Ariel Legarralde, Federico A. Hozbor, Germán J. Cantón, Sergio O. Angel, Dadín P. Moore, Marina Clemente

## Abstract

*Toxoplasma gondii* is a protozoan parasite causing toxoplasmosis, a principal concern for public health and livestock industries. Effective vaccination strategies are crucial for controlling toxoplasmosis, particularly in the lamb, which are significant reservoirs of *T. gondii*. In addition, ovine toxoplasmosis also causes economic losses due to abortions and reproductive complications. In this study, we evaluated two immunization strategies to elucidate the immune protective potential of SAG1 fused to the plant Hsp90 adjuvant against experimental toxoplasmosis in lambs. We performed an oral administration of AtHsp81.2–SAG1HC-infiltrated fresh leaves homogenate (Plant Vaccine) and a subcutaneous administration of recombinant NbHsp90.3-SAG1HC produced in *Escherichia coli* (Recombinant Vaccine). Our results showed that only the Recombinant Vaccine significantly increased anti-rSAG1 total IgG values. In addition, only lambs immunized with the Plant Vaccine showed a significant increase in IFN-γ serum levels after the experimental infection (evaluated 8 days post-challenge). On the other hand, we also observed a statistically significant decrease in histopathological lesions (injury score) in challenged vaccinated lambs compared to challenged but not vaccinated animals (vehicle and control groups). Finally, to evaluate *T. gondii* infection, we choose the chimera rGra4-Gra7 as an acute phase protein marker. All lambs from the control and vehicle groups showed higher rates of serological reactivity than lambs from the vaccinated groups, concurrently with increased severity of lesions. These results suggest that both the plant-based and recombinant vaccines are promising candidates for controlling *T. gondii* infection in lambs, with potential benefits for enhancing public health and animal welfare.
