## Supplemental Table 1 for "Immunization with Plant-based Vaccine Expressing *Toxoplasma gondii* SAG1 Fused to Plant HSP90 Elicits Protective Immune Response in Lambs"

### Sheet: CNS; Ensayo corderos desafiados
Group	ID	Cervical cord	Medulla oblongata	Protuberance	Cerebral peduncles	Thalamus	Frontal cerebral cortex	Occipital cerebral cortex	Cerebellum	cyst visualization*
Control	156	0	0	2	2	2	0	1	0	0
	158	0	0.5	0	0	0	0.5	0	0	0
	151	0	0	0	0	0	2	0	0	0
Vehículo	153	1	2	2	1	2	1	1	0	2
	157	0	0	0	1	1	1	1	0	1
	155	0	0	0	1	0	1	0	0	0
	154	1	0	1	0	1	0	0	0	1
Recombinant Vaccine	165	0	0.5	0	0	0	0	0	0	0
	159	0	0	0	0	0	0	0	0	0
	163	0	0	0	0	0	1	0	0	0
Plant Vaccine	160	0	0	0	0	0	0	0.5	0	0
	162	0	0	0	0	0	0	0.5	0	0
	164	0	0	0	0	0	0.5	0.5	0	0
	161	0	1	0	0	0	1	0.5	0	1
0: without lessions; 1: mild lessions; 2: moderate lessions; 3: severe lessions
*: brain histopathological sample
